# CAGEcleaner: reducing genomic redundancy in gene cluster mining

**DOI:** 10.1101/2025.02.19.639057

**Authors:** Lucas De Vrieze, Miguel Biltjes, Sofya Lukashevich, Kodai Tsurumi, Joleen Masschelein

## Abstract

**Summary:** Mining homologous biosynthetic gene clusters (BGCs) typically involves searching colocalised genes against large genomic databases. However, the high degree of genomic redundancy in these databases often propagates into the resulting hit sets, complicating downstream analyses and visualisation. To address this challenge, we present CAGEcleaner, a Python-based tool with auxiliary bash scripts designed to reduce redundancy in gene cluster hit sets by dereplicating the genomes that host these hits. CAGEcleaner integrates seamlessly with widely used gene cluster mining tools, such as cblaster and CAGECAT, enabling efficient filtering and streamlining BGC discovery workflows.

**Availability and implementation:** Source code and documentation is available at GitHub (https://github.com/LucoDevro/CAGEcleaner) and at Zenodo (https://doi.org/10.5281/zenodo.14726119) under an MIT license. CAGEcleaner comes with its own Conda environment but can also be installed from the Python Package Index (https://pypi.org/project/cagecleaner/).

**Supplementary information:** Supplementary data are available at *Bioinformatics* online.
