## Supplementary material for "CAGEcleaner: reducing genomic redundancy in gene cluster mining": Actinorhodin Example Case Files: stats

	Command being timed: "cagecleaner -s session.json -c 20 -o cagecleaner --keep-intermediate"
	User time (seconds): 11340.15
	System time (seconds): 187.17
	Percent of CPU this job got: 214%
	Elapsed (wall clock) time (h:mm:ss or m:ss): 1:29:22
	Average shared text size (kbytes): 0
	Average unshared data size (kbytes): 0
	Average stack size (kbytes): 0
	Average total size (kbytes): 0
	Maximum resident set size (kbytes): 27605756
	Average resident set size (kbytes): 0
	Major (requiring I/O) page faults: 122595
	Minor (reclaiming a frame) page faults: 10965053
	Voluntary context switches: 15102131
	Involuntary context switches: 301048
	Swaps: 0
	File system inputs: 33484784
	File system outputs: 55855176
	Socket messages sent: 0
	Socket messages received: 0
	Signals delivered: 0
	Page size (bytes): 4096
	Exit status: 0
