## Supplementary material for "CAGEcleaner: reducing genomic redundancy in gene cluster mining": Staphylococcus Example Case Files: genome_cluster_sizes.txt

representative	size
GCA_032475195.1	84
GCA_041321355.1	15
GCA_043195615.1	2
GCA_043846615.1	1
GCA_043846635.1	2
GCF_000144955.2	243
GCF_003569945.1	15
GCF_014696255.1	425
GCF_019279755.1	3
GCF_020882195.1	76
GCF_023611825.1	46
GCF_023656105.1	42
GCF_024741495.1	1
GCF_024741535.1	3
GCF_030234055.1	1
GCF_035789175.1	1
GCF_035797825.1	1
GCF_037992235.1	2
GCF_041023015.1	6
GCF_900251765.1	4
GCF_900457635.1	135
GCF_900636685.1	4
