## Supplementary material for "CAGEcleaner: reducing genomic redundancy in gene cluster mining": Staphylococcus Example Case Files: scaffold_assembly_pairs.txt

CP030479.1	GCA_008934295.1
JAAJFH010000002.1	GCA_011028965.1
DACKLC010000007.1	GCA_015541625.1
DACKLM010000001.1	GCA_015541825.1
DACLFS010000006.1	GCA_015573175.1
DACMNR010000002.1	GCA_015596065.1
DACMOH010000001.1	GCA_015596605.1
DACMOO010000001.1	GCA_015599625.1
DACMOU010000001.1	GCA_015599745.1
DADJGJ010000002.1	GCA_017083825.1
DADJHL010000028.1	GCA_017084365.1
DADJJI010000001.1	GCA_017085585.1
DADJKI010000023.1	GCA_017086125.1
DADJKP010000001.1	GCA_017086665.1
DADJLQ010000030.1	GCA_017087385.1
DADJMF010000001.1	GCA_017087505.1
DADJMD010000001.1	GCA_017087665.1
DADJNK010000056.1	GCA_017088195.1
DADJQZ010000003.1	GCA_017092245.1
DADJSM010000044.1	GCA_017092665.1
DADJTI010000002.1	GCA_017093485.1
DADJUS010000002.1	GCA_017094165.1
DADJYF010000011.1	GCA_017096145.1
DADJZM010000001.1	GCA_017096465.1
DADJZW010000011.1	GCA_017097105.1
DADKAI010000002.1	GCA_017097365.1
DADKAF010000036.1	GCA_017097425.1
DADKAO010000001.1	GCA_017097705.1
DADKAL010000002.1	GCA_017097785.1
DADKAU010000001.1	GCA_017098005.1
DADKCB010000001.1	GCA_017098625.1
DADKEN010000046.1	GCA_017099755.1
DADOKP010000070.1	GCA_017661515.1
DADOLC010000001.1	GCA_017662015.1
DADOLA010000001.1	GCA_017662075.1
DADOLM010000004.1	GCA_017662935.1
DADOLO010000049.1	GCA_017662955.1
DADOPC010000011.1	GCA_017665095.1
DADOUF010000012.1	GCA_017667795.1
DADOUA010000015.1	GCA_017667875.1
DADOWV010000001.1	GCA_017669155.1
DADOYG010000001.1	GCA_017670545.1
DADYLI010000004.1	GCA_018145415.1
DADZPL010000001.1	GCA_018165395.1
DAEGIZ010000004.1	GCA_018586645.1
DAEGJM010000001.1	GCA_018586685.1
DAEGSN010000038.1	GCA_018602835.1
JAFJRT010000002.1	GCA_020587775.1
JAFJRF010000001.1	GCA_020588315.1
JAFJQO010000001.1	GCA_020588815.1
JAHPHE010000001.1	GCA_020667055.1
JAJAHM010000001.1	GCA_022400565.1
JAJAGW010000001.1	GCA_022401065.1
JAJAGR010000001.1	GCA_022401305.1
DAHHQY010000001.1	GCA_023582245.1
DAHHYB010000001.1	GCA_023587225.1
DAHIUW010000006.1	GCA_023602345.1
JAMAXP010000002.1	GCA_023712745.1
DAHQMJ010000003.1	GCA_024018575.1
DAHQMZ010000005.1	GCA_024018895.1
DAHQND010000001.1	GCA_024018975.1
DAHQNX010000006.1	GCA_024019355.1
JANEFX010000001.1	GCA_024358285.1
JANEFR010000004.1	GCA_024358365.1
JANEFL010000001.1	GCA_024358475.1
JANEEF010000003.1	GCA_024359175.1
JANEDW010000001.1	GCA_024359725.1
JANECH010000001.1	GCA_024360365.1
JANECE010000001.1	GCA_024360465.1
JANEDI010000001.1	GCA_024361065.1
JANEAU010000013.1	GCA_024361645.1
JANEAO010000001.1	GCA_024361685.1
JAKNUY010000002.1	GCA_024894775.1
JAKNXS010000001.1	GCA_024895975.1
JAKJYB010000001.1	GCA_024896075.1
JAKNVS010000001.1	GCA_024896775.1
DAJOSV010000002.1	GCA_025706445.1
DAKBPE010000035.1	GCA_026345175.1
DAKJSP010000006.1	GCA_026508075.1
DAKJWK010000006.1	GCA_026510265.1
DAKJYW010000006.1	GCA_026511745.1
DAKVDM010000001.1	GCA_026811345.1
DAKVDL010000042.1	GCA_026811365.1
DAKYOB010000001.1	GCA_026858295.1
DAKYQT010000010.1	GCA_026859695.1
DAKYZV010000001.1	GCA_026867735.1
DAKZIM010000002.1	GCA_026877565.1
DAKZIQ010000001.1	GCA_026877585.1
DAKZIS010000004.1	GCA_026877625.1
DAKZIR010000001.1	GCA_026877665.1
DAKZJZ010000003.1	GCA_026878445.1
DAKZKB010000001.1	GCA_026878485.1
DAKZKD010000001.1	GCA_026878505.1
DAKZKH010000002.1	GCA_026878545.1
DAKZKK010000001.1	GCA_026878625.1
DAKZKI010000001.1	GCA_026878645.1
DAKZKL010000001.1	GCA_026878665.1
DAKZKJ010000001.1	GCA_026878685.1
DAKZKM010000001.1	GCA_026878705.1
DAKZKQ010000001.1	GCA_026878745.1
DAKZKO010000001.1	GCA_026878765.1
DAKZKR010000001.1	GCA_026878805.1
DAKZKU010000001.1	GCA_026878825.1
DAKZKS010000002.1	GCA_026878865.1
DAKZKW010000003.1	GCA_026878885.1
DAKZKV010000001.1	GCA_026878905.1
DAKZKY010000001.1	GCA_026878925.1
DAKZKX010000001.1	GCA_026878945.1
DAKZLD010000003.1	GCA_026879085.1
DAKZLJ010000001.1	GCA_026879145.1
DAKZLR010000003.1	GCA_026879305.1
DAKZLQ010000113.1	GCA_026879325.1
DAKZLS010000001.1	GCA_026879345.1
DAKZLT010000001.1	GCA_026879405.1
DAKZMF010000046.1	GCA_026879605.1
DAKZML010000003.1	GCA_026879725.1
DAKZMJ010000001.1	GCA_026879745.1
DAKZMQ010000003.1	GCA_026879805.1
DAKZMU010000001.1	GCA_026879825.1
DAKZMP010000001.1	GCA_026879845.1
DAKZMR010000001.1	GCA_026879865.1
DAKZNG010000002.1	GCA_026880705.1
DAKZNI010000014.1	GCA_026880745.1
DAKZNM010000001.1	GCA_026880825.1
DAKZNO010000003.1	GCA_026880845.1
DAKZNP010000002.1	GCA_026880865.1
DAKZNN010000001.1	GCA_026880885.1
DAKZNS010000001.1	GCA_026880905.1
DAKZNQ010000003.1	GCA_026880925.1
DAKZNR010000003.1	GCA_026880945.1
DAKZOG010000001.1	GCA_026881425.1
DAKZOL010000009.1	GCA_026881445.1
DAKZON010000001.1	GCA_026881465.1
DAKZOP010000001.1	GCA_026881505.1
DAKZOJ010000001.1	GCA_026881525.1
DAKZOM010000001.1	GCA_026881665.1
DAKZOQ010000001.1	GCA_026881685.1
DAKZOR010000001.1	GCA_026881705.1
DAKZOS010000001.1	GCA_026881725.1
DAKZOT010000001.1	GCA_026881745.1
DAKZOU010000001.1	GCA_026881785.1
DAKZOV010000001.1	GCA_026881805.1
DAKZPA010000003.1	GCA_026881845.1
DAKZOY010000001.1	GCA_026881885.1
DAKZPC010000001.1	GCA_026881925.1
DAKZPR010000001.1	GCA_026882705.1
DAKZPQ010000001.1	GCA_026882745.1
DAKZPS010000001.1	GCA_026882765.1
DAKZPT010000003.1	GCA_026882785.1
DAKZPV010000001.1	GCA_026882805.1
DAKZPU010000002.1	GCA_026882825.1
DAKZPW010000001.1	GCA_026882845.1
DAKZPZ010000003.1	GCA_026882885.1
DAKZPY010000001.1	GCA_026882905.1
DAKZQG010000003.1	GCA_026883595.1
DAKZQI010000001.1	GCA_026883665.1
DAKZQK010000001.1	GCA_026883705.1
DAKZQO010000002.1	GCA_026883765.1
DAKZQN010000040.1	GCA_026883785.1
DAKZQW010000044.1	GCA_026883945.1
DAKZRC010000002.1	GCA_026884065.1
DAKZRF010000001.1	GCA_026884105.1
DAKZRQ010000003.1	GCA_026884345.1
DAKZRS010000002.1	GCA_026884365.1
DAKZRT010000002.1	GCA_026884405.1
DAKZRU010000001.1	GCA_026884425.1
DAKZRV010000001.1	GCA_026884445.1
DAKZRX010000003.1	GCA_026884485.1
DAKZRZ010000001.1	GCA_026884545.1
DAKZSA010000003.1	GCA_026884565.1
DAKZSO010000046.1	GCA_026885725.1
DAKZSP010000001.1	GCA_026885785.1
DAKZSQ010000001.1	GCA_026885825.1
DAKZSW010000001.1	GCA_026885925.1
DAKZSX010000001.1	GCA_026885945.1
DALNGD010000007.1	GCA_027198805.1
DALNRX010000001.1	GCA_027205065.1
DALNSG010000003.1	GCA_027205245.1
DALNWO010000001.1	GCA_027207545.1
DALNXR010000001.1	GCA_027208095.1
DALQSG010000004.1	GCA_027280785.1
DALQYH010000002.1	GCA_027283885.1
DALRAR010000002.1	GCA_027285085.1
DALRAP010000002.1	GCA_027285125.1
DALRCQ010000001.1	GCA_027286565.1
DALRCW010000002.1	GCA_027286685.1
DALRDE010000002.1	GCA_027286865.1
DALREF010000002.1	GCA_027287385.1
DALREI010000002.1	GCA_027287445.1
DALRHE010000002.1	GCA_027288905.1
DALRUI010000009.1	GCA_027301325.1
DALRVQ010000005.1	GCA_027302065.1
DALRWL010000006.1	GCA_027302425.1
DALRXX010000008.1	GCA_027303205.1
DALSAI010000007.1	GCA_027304445.1
DALSCI010000004.1	GCA_027305505.1
DALSCW010000003.1	GCA_027305825.1
DALSDP010000005.1	GCA_027340365.1
DALSES010000007.1	GCA_027344645.1
DALSME010000005.1	GCA_027358365.1
DALSMJ010000007.1	GCA_027358545.1
DALSNV010000008.1	GCA_027359335.1
DALSPU010000005.1	GCA_027361475.1
DALSRY010000003.1	GCA_027362635.1
DALSRX010000006.1	GCA_027362655.1
DALSTH010000006.1	GCA_027461315.1
DALSUE010000008.1	GCA_027461745.1
DALSVB010000007.1	GCA_027462205.1
DALSWX010000009.1	GCA_027463125.1
DALSXP010000007.1	GCA_027463485.1
DALSZB010000006.1	GCA_027464545.1
DALTAE010000006.1	GCA_027464865.1
DALTAV010000005.1	GCA_027465165.1
DALTBW010000004.1	GCA_027465705.1
DALTCA010000006.1	GCA_027465805.1
DALTCC010000006.1	GCA_027465825.1
DALTCR010000005.1	GCA_027466145.1
DALTDT010000004.1	GCA_027466685.1
DALTDW010000006.1	GCA_027466725.1
DALTDU010000005.1	GCA_027466745.1
DALTEE010000007.1	GCA_027466905.1
DALTFF010000005.1	GCA_027467405.1
DALTFC010000005.1	GCA_027467445.1
DALTFI010000006.1	GCA_027467495.1
DALTFH010000007.1	GCA_027467725.1
DALUTZ010000001.1	GCA_027509225.1
DALWLO010000001.1	GCA_027534765.1
DAMFCJ010000007.1	GCA_027630385.1
DAMFFB010000001.1	GCA_027631685.1
DAMHEB010000005.1	GCA_027657305.1
DAMJNH010000006.1	GCA_027722065.1
DAMKDX010000001.1	GCA_027733205.1
DAMKHG010000001.1	GCA_027735045.1
DAMKIU010000001.1	GCA_027735765.1
DAMKRE010000003.1	GCA_027741425.1
DAMKTC010000010.1	GCA_027742945.1
DAMLLI010000004.1	GCA_027754665.1
DAMLND010000008.1	GCA_027755565.1
DAMPAQ010000001.1	GCA_027809955.1
DAMPSP010000002.1	GCA_027819875.1
DAMPTA010000008.1	GCA_027820035.1
DAMQCN010000015.1	GCA_027825095.1
DAMSCE010000004.1	GCA_027910055.1
DAMULH010000042.1	GCA_027990065.1
DAMULI010000002.1	GCA_027990105.1
DAMULL010000001.1	GCA_027990185.1
DANEDY010000001.1	GCA_028457225.1
DANEDX010000003.1	GCA_028457265.1
DANEDZ010000001.1	GCA_028457305.1
DANEEA010000001.1	GCA_028457325.1
DANEED010000001.1	GCA_028457345.1
DANEEB010000001.1	GCA_028457365.1
DANEEC010000001.1	GCA_028457385.1
DANEEX010000001.1	GCA_028457795.1
DANEFC010000003.1	GCA_028457845.1
DANEFB010000001.1	GCA_028457865.1
DANEFE010000002.1	GCA_028457885.1
DANEEZ010000001.1	GCA_028457905.1
DANEFA010000003.1	GCA_028457925.1
DANEFD010000001.1	GCA_028457945.1
DANEFG010000001.1	GCA_028457985.1
DANEFH010000001.1	GCA_028458005.1
DANEFI010000001.1	GCA_028458025.1
DANEFJ010000001.1	GCA_028458045.1
DANEFL010000001.1	GCA_028458065.1
DANEFK010000001.1	GCA_028458085.1
DANEFM010000001.1	GCA_028458125.1
DANEGZ010000001.1	GCA_028459025.1
DANEHB010000004.1	GCA_028459045.1
DANEHA010000001.1	GCA_028459065.1
DANEHD010000003.1	GCA_028459105.1
DANEHF010000001.1	GCA_028459125.1
DANEHE010000001.1	GCA_028459145.1
DANEHG010000001.1	GCA_028459165.1
DANEHH010000001.1	GCA_028459185.1
DANEHI010000001.1	GCA_028459205.1
DANEHJ010000001.1	GCA_028459225.1
DANEHV010000001.1	GCA_028459385.1
DANEHW010000001.1	GCA_028459465.1
DANEHX010000001.1	GCA_028459505.1
DANEHZ010000001.1	GCA_028459525.1
DANEHY010000001.1	GCA_028459545.1
DANEIA010000001.1	GCA_028459565.1
DANEIC010000001.1	GCA_028459585.1
DANEIG010000001.1	GCA_028459605.1
DANEIB010000001.1	GCA_028459625.1
DANEID010000001.1	GCA_028459645.1
DANEIF010000001.1	GCA_028459665.1
DANEIE010000001.1	GCA_028459685.1
DANEIH010000001.1	GCA_028459705.1
DANEIQ010000006.1	GCA_028459885.1
DANEIR010000003.1	GCA_028459905.1
DANEIS010000001.1	GCA_028459925.1
DANEIY010000001.1	GCA_028465865.1
DANHSU010000006.1	GCA_028584025.1
DANHVE010000006.1	GCA_028585395.1
DANHXZ010000007.1	GCA_028586925.1
DANHYK010000005.1	GCA_028587205.1
DANHZY010000005.1	GCA_028588065.1
DANIRA010000001.1	GCA_028664675.1
DANIRD010000001.1	GCA_028664715.1
DANIRG010000001.1	GCA_028664795.1
DANIRL010000001.1	GCA_028664925.1
DANIRR010000001.1	GCA_028665035.1
DANISB010000001.1	GCA_028665215.1
DANISJ010000005.1	GCA_028665415.1
DANLNJ010000002.1	GCA_028802265.1
DAOAMN010000005.1	GCA_029386055.1
DAOIAH010000007.1	GCA_029690285.1
DAOIBC010000006.1	GCA_029690765.1
JARUXZ010000004.1	GCA_029764735.1
JARUXY010000003.1	GCA_029764755.1
JARUYA010000003.1	GCA_029764765.1
JARUYB010000002.1	GCA_029764775.1
JARUYC010000003.1	GCA_029764815.1
JARUYD010000003.1	GCA_029764835.1
JARUYE010000003.1	GCA_029764855.1
JARUYF010000003.1	GCA_029764895.1
DAOKMC010000001.1	GCA_029830555.1
DAOKOD010000004.1	GCA_029834295.1
DAOUOG010000005.1	GCA_030221565.1
CP127822.1	GCA_030290875.1
JAUJZW010000004.1	GCA_030486985.1
JAUJZV010000003.1	GCA_030487005.1
JAUJZX010000002.1	GCA_030487055.1
JAUJZU010000003.1	GCA_030487285.1
JAUJZP010000001.1	GCA_030487445.1
JAUKAL010000001.1	GCA_030487485.1
JAUKAM010000003.1	GCA_030487605.1
JAUKAN010000003.1	GCA_030487635.1
JAUKDA010000008.1	GCA_030488005.1
JAUKAY010000001.1	GCA_030488485.1
JAUKBI010000002.1	GCA_030488875.1
JAUKCJ010000002.1	GCA_030489245.1
JAUKCO010000003.1	GCA_030489515.1
DAOYSU010000096.1	GCA_030816055.1
JAVHZW010000007.1	GCA_031119695.1
DAPQBZ010000003.1	GCA_031900225.1
DAPQKG010000007.1	GCA_031923135.1
DAPTWU010000004.1	GCA_032096055.1
DAPTXB010000001.1	GCA_032096325.1
DAPTXK010000001.1	GCA_032096655.1
DAPTXR010000004.1	GCA_032096875.1
DAPTYJ010000004.1	GCA_032097705.1
DAPTYK010000001.1	GCA_032097805.1
DAPTZL010000001.1	GCA_032099305.1
DAPUAQ010000008.1	GCA_032105525.1
DAPWNI010000003.1	GCA_032221285.1
DAPWXC010000002.1	GCA_032226405.1
DAPXXY010000003.1	GCA_032283905.1
DAPZMO010000027.1	GCA_032322595.1
DAQANQ010000001.1	GCA_032393365.1
JAWEJO010000013.1	GCA_032470755.1
JAWEBE010000030.1	GCA_032475195.1
JAWEKW010000087.1	GCA_032486635.1
JAWFMI010000001.1	GCA_032514405.1
DAQCNL010000005.1	GCA_032532465.1
DAQCNM010000004.1	GCA_032532505.1
DAQCNN010000003.1	GCA_032532545.1
JAWGAS010000038.1	GCA_032549705.1
DAQDBM010000001.1	GCA_032556915.1
JAWHHQ010000094.1	GCA_032564175.1
JAWHHA010000002.1	GCA_032564755.1
JAVUQM010000004.1	GCA_032649425.1
JAVUVO010000001.1	GCA_032653685.1
DAQSJX010000011.1	GCA_033169555.1
DARNGB010000001.1	GCA_033736915.1
DARNGA010000003.1	GCA_033737055.1
DARNGE010000002.1	GCA_033752755.1
DARNGD010000001.1	GCA_033752775.1
DARNGC010000001.1	GCA_033752795.1
DARPRO010000001.1	GCA_033829405.1
DARPTO010000002.1	GCA_033830485.1
DASKWU010000006.1	GCA_034410125.1
DASKYE010000005.1	GCA_034411315.1
CP155057.1	GCA_039622155.1
JBDQRU010000001.1	GCA_039889935.1
JBFMOL010000012.1	GCA_040789785.1
JBGIYU010000001.1	GCA_041321195.1
JBGIYM010000001.1	GCA_041321355.1
DAXRFU010000008.1	GCA_042886055.1
DAXRIK010000017.1	GCA_042894045.1
DAXTIB010000005.1	GCA_042933845.1
DAXTIJ010000009.1	GCA_042933985.1
DAXTMR010000004.1	GCA_042936435.1
DAXXEL010000002.1	GCA_042995595.1
DAYAFN010000002.1	GCA_043048105.1
DAYAIP010000001.1	GCA_043049755.1
DAYAJA010000004.1	GCA_043049995.1
JBGNVK010000058.1	GCA_043195615.1
JBGNVW010000003.1	GCA_043196015.1
DAYLBJ010000004.1	GCA_043217575.1
DAYLBU010000007.1	GCA_043217795.1
DAYZAS010000004.1	GCA_043472795.1
DAZCHQ010000002.1	GCA_043525915.1
DAZCHR010000002.1	GCA_043525955.1
DAZCHX010000002.1	GCA_043526015.1
DAZCIA010000002.1	GCA_043526035.1
DAZCHZ010000002.1	GCA_043526075.1
DAZCJL010000002.1	GCA_043526865.1
DAZCKD010000002.1	GCA_043527595.1
DAZCMP010000002.1	GCA_043532955.1
DAZCOJ010000002.1	GCA_043538545.1
DAZCOV010000002.1	GCA_043539115.1
DAZCPU010000002.1	GCA_043539695.1
DAZCQL010000002.1	GCA_043540115.1
DAZCSO010000002.1	GCA_043541175.1
DAZCSN010000002.1	GCA_043541195.1
DAZCSQ010000002.1	GCA_043541215.1
DAZCTE010000002.1	GCA_043541515.1
DAZCVJ010000002.1	GCA_043542675.1
DAZCVW010000002.1	GCA_043542935.1
DAZCYB010000002.1	GCA_043544115.1
DAZCZT010000002.1	GCA_043544965.1
DAZCZS010000003.1	GCA_043544985.1
DAZDNF010000002.1	GCA_043552195.1
DAZDRM010000002.1	GCA_043554465.1
DAZDSZ010000002.1	GCA_043555285.1
DAZEDG010000002.1	GCA_043567605.1
DAZEIK010000002.1	GCA_043570265.1
DAZLFI010000001.1	GCA_043666875.1
DAZLKU010000001.1	GCA_043669875.1
DAZLLE010000001.1	GCA_043670075.1
JBETML010000010.1	GCA_043846475.1
JBETMS010000007.1	GCA_043846615.1
JBETMR010000002.1	GCA_043846635.1
DBAHDQ010000003.1	GCA_044153955.1
DBAHEL010000006.1	GCA_044154385.1
DBAHJG010000004.1	GCA_044156865.1
DBAHLG010000005.1	GCA_044157905.1
DBAHXV010000004.1	GCA_044164555.1
DBAHYD010000005.1	GCA_044164675.1
DBAHYG010000009.1	GCA_044164935.1
DBAHYK010000002.1	GCA_044164975.1
DBAHYL010000008.1	GCA_044165005.1
DBAUOE010000002.1	GCA_044414325.1
DBAUTR010000003.1	GCA_044417205.1
JAJJHE010000005.1	GCA_044898245.1
JAJJGT010000005.1	GCA_044898485.1
JAJJGV010000004.1	GCA_044898505.1
JAJJGE010000005.1	GCA_044898805.1
JAJJDM010000006.1	GCA_044902325.1
DBDLBL010000001.1	GCA_045942465.1
DBDOZH010000003.1	GCA_046099895.1
DBDPCC010000002.1	GCA_046101375.1
DBDSNT010000002.1	GCA_046174365.1
DBDSOG010000002.1	GCA_046174625.1
DBDSYK010000004.1	GCA_046180915.1
DBDSYS010000003.1	GCA_046181045.1
DBDSYR010000002.1	GCA_046181125.1
DBDTFI010000002.1	GCA_046184645.1
DBDTMB010000003.1	GCA_046197635.1
DBDTUX010000002.1	GCA_046203145.1
LR134088.1	GCA_900635275.1
CAIHQY010000001.1	GCA_903804955.1
CAIIML010000001.1	GCA_903810555.1
NC_007622.1	GCF_000009005.1
NC_017338.2	GCF_000144955.2
NZ_GG697985.1	GCF_000153665.1
NZ_GL622352.1	GCF_000185485.1
NZ_AHLK01000012.1	GCF_000247225.1
NC_017353.1	GCF_000270465.1
NZ_KB373323.1	GCF_000316075.2
NZ_KI978395.1	GCF_000542395.1
NZ_JIBS01000001.1	GCF_000649085.1
NZ_JIBR01000012.1	GCF_000649125.1
NZ_CCEL01000003.1	GCF_000751255.1
CCEN01000001.1	GCF_000751495.1
NZ_JZIO01000002.1	GCF_000949555.1
NZ_JZIP01000002.1	GCF_000949575.1
NZ_JZIQ01000002.1	GCF_000949585.1
LATU01000003.1	GCF_000972565.1
LATV01000010.1	GCF_000972575.1
NZ_JVTT01000025.1	GCF_001061555.1
NZ_KQ957362.1	GCF_001546615.1
NZ_CP014022.1	GCF_001558775.1
NZ_CP014023.2	GCF_001558815.2
NZ_LRMY01000020.1	GCF_001639785.1
NZ_CP015646.1	GCF_001656075.1
NZ_MAQG01000003.1	GCF_001681075.1
NZ_MAQR01000124.1	GCF_001681175.1
NZ_KV794617.1	GCF_001808805.1
NZ_KV795710.1	GCF_001809105.1
NZ_KV799491.1	GCF_001809965.1
NZ_KV799542.1	GCF_001810005.1
NZ_KV807464.1	GCF_001812005.1
NZ_KV808842.1	GCF_001812415.1
NZ_KV809470.1	GCF_001812565.1
NZ_KV812761.1	GCF_001813495.1
NZ_KV814444.1	GCF_001813905.1
NZ_KV817162.1	GCF_001814565.1
NZ_KV828025.1	GCF_001836305.1
NZ_KV828746.1	GCF_001836475.1
NZ_KV828982.1	GCF_001836545.1
NZ_KV830292.1	GCF_001836725.1
NZ_KV830673.1	GCF_001836835.1
NZ_KV830801.1	GCF_001836885.1
NZ_KV830854.1	GCF_001836895.1
NZ_KV830918.1	GCF_001836955.1
NZ_KV831174.1	GCF_001837025.1
NZ_KV831208.1	GCF_001837045.1
NZ_KV831395.1	GCF_001837105.1
NZ_KV831559.1	GCF_001837145.1
NZ_KV831596.1	GCF_001837155.1
NZ_KV832751.1	GCF_001837525.1
NZ_KV832945.1	GCF_001837575.1
NZ_KV839521.1	GCF_001838955.1
NZ_KV840185.1	GCF_001839145.1
NZ_KV840608.1	GCF_001839245.1
NZ_KV840817.1	GCF_001839265.1
NZ_KV840970.1	GCF_001839345.1
NZ_KV840939.1	GCF_001839355.1
NZ_KV841249.1	GCF_001839425.1
NZ_MLQF01000001.1	GCF_001855115.1
NZ_CP020406.2	GCF_002073395.2
NZ_CP020761.1	GCF_002096075.1
NZ_CP020762.1	GCF_002096115.1
NZ_CP020763.1	GCF_002096135.1
NZ_CP020735.1	GCF_002096155.1
NZ_CP020768.1	GCF_002096975.1
NZ_CP020764.1	GCF_002097035.1
NZ_NAIV01000097.1	GCF_002097615.1
NZ_CP020769.1	GCF_002104555.1
NZ_CP017069.2	GCF_002250095.2
NZ_CP023539.1	GCF_002407165.1
NZ_CP023970.1	GCF_002591215.1
NZ_PPPV01000016.1	GCF_002901705.1
NZ_PPQS01000039.1	GCF_002902405.1
NZ_NSBX01000007.1	GCF_003022395.1
NZ_QFCV01000003.1	GCF_003131115.1
NZ_QFCY01000002.1	GCF_003131225.1
NZ_QFCZ01000002.1	GCF_003133785.1
NZ_PZTO01000003.1	GCF_003236955.1
NZ_PZUH01000012.1	GCF_003237995.1
NZ_PZRO01000015.1	GCF_003239105.1
NZ_BECT01000001.1	GCF_003422765.1
NZ_KZ984531.1	GCF_003569945.1
NZ_QXEE01000004.1	GCF_003605295.1
NZ_RCVV01000002.1	GCF_003668615.1
RCVW01000003.1	GCF_003668625.1
NZ_RCVX01000003.1	GCF_003668685.1
NZ_SCHB01000003.1	GCF_004329485.1
NZ_SZZE01000001.1	GCF_006511305.1
NZ_SZYX01000001.1	GCF_006511365.1
NZ_SZYW01000012.1	GCF_006511405.1
NZ_SZYL01000001.1	GCF_006511575.1
NZ_SZZB01000002.1	GCF_006511665.1
NZ_SZYZ01000003.1	GCF_006511735.1
NZ_SZYK01000001.1	GCF_006511765.1
NZ_VDPG01000003.1	GCF_007666495.1
NZ_CP042046.1	GCF_007726465.1
NZ_CP042048.1	GCF_007827105.1
NZ_CP042008.1	GCF_007827125.1
NZ_CP041723.1	GCF_008728715.1
NZ_CP041724.1	GCF_008728735.1
NZ_CP041725.1	GCF_008728755.1
NZ_CP041726.1	GCF_008728775.1
NZ_CP041727.1	GCF_008728795.1
NZ_CP041722.1	GCF_008728815.1
NZ_VRPI01000001.1	GCF_008762475.1
NZ_VRPJ01000001.1	GCF_008762515.1
NZ_VRPK01000001.1	GCF_008762545.1
NZ_VRPL01000001.1	GCF_008762555.1
NZ_VRPM01000001.1	GCF_008762595.1
NZ_VRPN01000001.1	GCF_008762605.1
NZ_VRPO01000002.1	GCF_008762635.1
NZ_VRPP01000003.1	GCF_008762645.1
NZ_VRPQ01000003.1	GCF_008762675.1
NZ_VRPT01000001.1	GCF_008762685.1
NZ_VRPS01000001.1	GCF_008762705.1
NZ_VRPR01000001.1	GCF_008762715.1
NZ_VRPX01000002.1	GCF_008762775.1
NZ_VRPW01000044.1	GCF_008762785.1
NZ_VRPY01000001.1	GCF_008762815.1
NZ_VRQA01000002.1	GCF_008762845.1
NZ_VRPZ01000002.1	GCF_008762855.1
NZ_VRQB01000002.1	GCF_008762875.1
NZ_VRQE01000143.1	GCF_008762925.1
NZ_VRQD01000002.1	GCF_008762935.1
NZ_VRQJ01000030.1	GCF_008763055.1
NZ_VRQM01000002.1	GCF_008763065.1
NZ_VRQK01000024.1	GCF_008763075.1
NZ_VRQQ01000003.1	GCF_008763175.1
NZ_VRQS01000004.1	GCF_008763225.1
NZ_VRQT01000033.1	GCF_008763235.1
NZ_VRQV01000137.1	GCF_008763255.1
NZ_VRQU01000001.1	GCF_008763275.1
NZ_VRQW01000004.1	GCF_008763305.1
NZ_VRQX01000001.1	GCF_008763315.1
NZ_WKGG01000001.1	GCF_009675705.1
NZ_CP047826.1	GCF_009912355.1
NZ_CP038807.1	GCF_009931395.1
NZ_JAANBP010000018.1	GCF_011394245.1
NZ_JAANBK010000004.1	GCF_011394275.1
NZ_JAANBT010000017.1	GCF_011394295.1
NZ_JAANBM010000017.1	GCF_011394305.1
NZ_JAANBI010000004.1	GCF_011394485.1
NZ_JAANCG010000009.1	GCF_011394515.1
NZ_JAANBZ010000006.1	GCF_011394625.1
NZ_JAANBR010000005.1	GCF_011394675.1
NZ_JAANBH010000004.1	GCF_011394695.1
NZ_JAANBY010000014.1	GCF_011394705.1
NZ_JAANCE010000004.1	GCF_011394775.1
NZ_JAANBE010000014.1	GCF_011394795.1
NZ_JAANBG010000004.1	GCF_011394815.1
NZ_JAANBX010000004.1	GCF_011394825.1
NZ_AP021848.1	GCF_011403135.1
NZ_BLRS01000002.1	GCF_012862375.1
NZ_CP038183.1	GCF_013307085.1
NZ_JABUAB010000028.1	GCF_013344045.1
NZ_JABVAB010000003.1	GCF_013345375.1
NZ_CP051191.1	GCF_014696255.1
NZ_CP051479.1	GCF_014696535.1
NZ_JADAMT010000002.1	GCF_014877095.1
NZ_JADANA010000003.1	GCF_014877495.1
NZ_JADANG010000004.1	GCF_014877595.1
NZ_JADAMW010000009.1	GCF_014877835.1
NZ_CP063143.1	GCF_014962425.1
NZ_CP063686.1	GCF_015224275.1
NZ_CP063801.1	GCF_015277595.1
NZ_JAASOT010000010.1	GCF_016113325.1
NZ_AP024200.1	GCF_016756355.1
NZ_AP024201.1	GCF_016756375.1
NZ_CP060160.1	GCF_016804245.1
NZ_QVUS01000003.1	GCF_016808995.1
NZ_JAFEJN010000002.1	GCF_016888225.1
NZ_JACMRY010000002.1	GCF_016904985.1
NZ_JAGFCN010000005.1	GCF_017581425.1
NZ_JAGFCF010000009.1	GCF_017581565.1
NZ_JAGGIM010000001.1	GCF_017655165.1
JADGST010000001.1	GCF_017695405.1
JADGYC010000002.1	GCF_017699955.1
JADGYF010000001.1	GCF_017700075.1
NZ_JAESLN010000001.1	GCF_017892645.1
NZ_JAESML010000031.1	GCF_017893125.1
JAEVJE010000004.1	GCF_018914905.1
JAEVLD010000001.1	GCF_018918625.1
NZ_JAHMRQ010000004.1	GCF_018986175.1
JAHNPY010000001.1	GCF_019016865.1
JAHNUI010000002.1	GCF_019019435.1
NZ_WOCG01000002.1	GCF_019049915.1
NZ_WOCJ01000002.1	GCF_019049955.1
NZ_WOCO01000002.1	GCF_019050055.1
NZ_WOCL01000002.1	GCF_019050095.1
NZ_WOCR01000002.1	GCF_019050145.1
NZ_WOCS01000003.1	GCF_019050185.1
NZ_WOCW01000002.1	GCF_019050255.1
NZ_JABTVH010000001.1	GCF_019279755.1
NZ_JAHVYO010000003.1	GCF_019294805.1
NZ_JAHZUK010000003.1	GCF_019458145.1
NZ_JAHZUJ010000002.1	GCF_019458205.1
NZ_JAHZUH010000002.1	GCF_019458225.1
NZ_JAHZUF010000001.1	GCF_019458235.1
NZ_JAHZUI010000002.1	GCF_019458265.1
NZ_JAHZUG010000002.1	GCF_019458285.1
NZ_JAHZUE010000002.1	GCF_019458305.1
NZ_JAHZUC010000001.1	GCF_019458325.1
NZ_JAHZUB010000002.1	GCF_019458345.1
NZ_JAHZUA010000001.1	GCF_019458365.1
NZ_JAHZUD010000002.1	GCF_019458375.1
NZ_JAHZTZ010000002.1	GCF_019458425.1
NZ_JAFCXQ010000005.1	GCF_019689475.1
JAIGAS010000001.1	GCF_019718205.1
JAIGAR010000001.1	GCF_019718235.1
JAFVKH010000001.1	GCF_019757735.1
NZ_JAEAGF010000006.1	GCF_020075455.1
NZ_JAIUGC010000003.1	GCF_020165965.1
NZ_JAINYG010000019.1	GCF_020167415.1
NZ_CP077916.1	GCF_020388985.1
NZ_CP077917.1	GCF_020389005.1
NZ_CP077920.1	GCF_020389165.1
NZ_JAHMMV010000001.1	GCF_020682785.1
NZ_CP048008.1	GCF_020882195.1
NZ_JAHCPP010000002.1	GCF_021366875.1
NZ_JAHCPN010000002.1	GCF_021366915.1
NZ_JAHCPI010000002.1	GCF_021367015.1
NZ_JAHCPG010000002.1	GCF_021367055.1
NZ_JAHCPF010000002.1	GCF_021367075.1
NZ_JAHCOV010000003.1	GCF_021367275.1
NZ_JAHCOU010000002.1	GCF_021367285.1
NZ_JAHCOT010000004.1	GCF_021367315.1
NZ_JAHCOR010000002.1	GCF_021367355.1
NZ_JAHCON010000005.1	GCF_021367405.1
NZ_JABVWZ010000001.1	GCF_021432405.1
NZ_JABVWX010000001.1	GCF_021432415.1
NZ_JABVWY010000001.1	GCF_021432465.1
NZ_JABVXB010000001.1	GCF_021432505.1
NZ_JAKDEV010000003.1	GCF_021455085.1
NZ_JAKDEU010000005.1	GCF_021455095.1
NZ_JAKDEK010000002.1	GCF_021457465.1
NZ_JAKRKF010000002.1	GCF_022568915.1
NZ_JAKRKD010000003.1	GCF_022568935.1
NZ_JAKRKH010000002.1	GCF_022568975.1
NZ_JAKRKE010000003.1	GCF_022568985.1
NZ_JAKRKI010000001.1	GCF_022569015.1
NZ_JAKRKJ010000001.1	GCF_022569035.1
NZ_JAKRKK010000002.1	GCF_022569055.1
NZ_JAKRKM010000002.1	GCF_022569075.1
NZ_JAKRKL010000003.1	GCF_022569085.1
NZ_JAKRKN010000001.1	GCF_022569095.1
NZ_JAKRKO010000007.1	GCF_022569135.1
NZ_JAKRKP010000003.1	GCF_022569155.1
NZ_JAKRKR010000003.1	GCF_022569175.1
NZ_JAKRKS010000002.1	GCF_022569195.1
NZ_JAKRKQ010000001.1	GCF_022569205.1
NZ_JAKRKT010000002.1	GCF_022569235.1
NZ_JAKRKU010000001.1	GCF_022569245.1
NZ_JAKRKV010000002.1	GCF_022569275.1
NZ_JAKEZL010000001.1	GCF_022660955.1
NZ_JALCXY010000006.1	GCF_022689125.1
NZ_JALCXV010000001.1	GCF_022689145.1
NZ_JALCXX010000005.1	GCF_022689165.1
NZ_JALCXW010000003.1	GCF_022689185.1
NZ_JALCXU010000001.1	GCF_022689205.1
NZ_JALCXR010000002.1	GCF_022689225.1
NZ_JALCXS010000002.1	GCF_022689235.1
NZ_JALCXT010000012.1	GCF_022689255.1
NZ_JALCXQ010000006.1	GCF_022689285.1
NZ_JALCXP010000002.1	GCF_022689305.1
NZ_JALCXM010000002.1	GCF_022689325.1
NZ_JALCXN010000002.1	GCF_022689335.1
NZ_JALCXL010000002.1	GCF_022689365.1
NZ_JALCXO010000003.1	GCF_022689385.1
NZ_JALCXK010000015.1	GCF_022689405.1
NZ_JALCXI010000006.1	GCF_022689425.1
NZ_JALCXJ010000006.1	GCF_022689445.1
NZ_JALCXH010000002.1	GCF_022689465.1
NZ_JALCXF010000004.1	GCF_022689485.1
NZ_JALCXG010000029.1	GCF_022689495.1
NZ_JALCXE010000017.1	GCF_022689525.1
NZ_JALCXC010000001.1	GCF_022689545.1
NZ_JALCXD010000003.1	GCF_022689605.1
NZ_BPRN01000003.1	GCF_022833985.1
NZ_BPRO01000001.1	GCF_022834005.1
NZ_BPRQ01000001.1	GCF_022834045.1
NZ_BPRR01000012.1	GCF_022834065.1
NZ_BPRS01000002.1	GCF_022834085.1
NZ_BPRU01000001.1	GCF_022834125.1
NZ_BPRW01000001.1	GCF_022834165.1
NZ_BPRX01000001.1	GCF_022834185.1
NZ_BPRY01000001.1	GCF_022834205.1
NZ_BPSB01000001.1	GCF_022834265.1
NZ_BPSC01000001.1	GCF_022834285.1
NZ_BPSE01000003.1	GCF_022834325.1
NZ_BPSG01000001.1	GCF_022834365.1
NZ_JALJBO010000004.1	GCF_022899025.1
NZ_JALJCG010000003.1	GCF_022899645.1
NZ_JALJBJ010000004.1	GCF_022899835.1
JALJBX010000002.1	GCF_022899855.1
NZ_JAKZAE010000009.1	GCF_023197405.1
NZ_JAKYZJ010000009.1	GCF_023197845.1
NZ_JAKYZA010000009.1	GCF_023198005.1
NZ_JAKYYU010000010.1	GCF_023198145.1
NZ_JAKYYE010000010.1	GCF_023198585.1
NZ_JAKYYB010000009.1	GCF_023198645.1
NZ_JAJUES010000002.1	GCF_023383235.1
NZ_JAJUET010000002.1	GCF_023383245.1
NZ_CP048007.1	GCF_023508855.1
NZ_CP048713.1	GCF_023508875.1
NZ_CP086574.1	GCF_023611825.1
NZ_JAGSAS010000002.1	GCF_023655395.1
NZ_JAGSAR010000002.1	GCF_023655405.1
NZ_JAGSAT010000002.1	GCF_023655445.1
NZ_JAGSAU010000002.1	GCF_023655465.1
NZ_JAGSAW010000002.1	GCF_023655525.1
NZ_JAGSAY010000002.1	GCF_023655545.1
NZ_JAGSAZ010000002.1	GCF_023655565.1
NZ_JAGSBC010000002.1	GCF_023655625.1
NZ_JAGSBD010000002.1	GCF_023655645.1
NZ_JAGSBF010000002.1	GCF_023655665.1
NZ_JAGSBE010000002.1	GCF_023655675.1
NZ_JAGSBG010000002.1	GCF_023655705.1
NZ_JAGSBH010000002.1	GCF_023655725.1
NZ_JAGSBI010000002.1	GCF_023655745.1
NZ_JAGSBJ010000002.1	GCF_023655765.1
NZ_JAGSBL010000002.1	GCF_023655805.1
NZ_JAGSBM010000002.1	GCF_023655825.1
NZ_JAGSBN010000002.1	GCF_023655845.1
NZ_JAGSBQ010000002.1	GCF_023655865.1
NZ_JAGSBP010000002.1	GCF_023655885.1
NZ_JAGSBR010000002.1	GCF_023655905.1
NZ_JAGSBS010000002.1	GCF_023655925.1
NZ_JAGSBT010000002.1	GCF_023655945.1
NZ_JAGSBO010000002.1	GCF_023655955.1
NZ_JAGSBU010000002.1	GCF_023655985.1
NZ_JAGSBX010000002.1	GCF_023656005.1
NZ_JAGSBW010000002.1	GCF_023656025.1
NZ_JAGSBY010000002.1	GCF_023656045.1
NZ_JAGSBZ010000002.1	GCF_023656065.1
NZ_JAGSCA010000002.1	GCF_023656085.1
NZ_JAGSCB010000002.1	GCF_023656095.1
NZ_JAGSCC010000001.1	GCF_023656105.1
NZ_JAGSCD010000002.1	GCF_023656145.1
NZ_JAGSBV010000002.1	GCF_023656985.1
NZ_JAGSCF010000002.1	GCF_023657035.1
NZ_JAGSCH010000002.1	GCF_023657065.1
NZ_JAGSCG010000002.1	GCF_023657095.1
NZ_JAGSCM010000002.1	GCF_023657185.1
NZ_JAGSCN010000002.1	GCF_023657195.1
NZ_JAGSCP010000002.1	GCF_023657245.1
NZ_JAGSCQ010000002.1	GCF_023657265.1
NZ_JAGSCR010000002.1	GCF_023657275.1
NZ_JAHAVD010000003.1	GCF_024104375.1
NZ_JAHAVE010000003.1	GCF_024104395.1
NZ_JAHAVG010000004.1	GCF_024104415.1
NZ_JAHAVF010000003.1	GCF_024104435.1
NZ_JAHAVH010000004.1	GCF_024104455.1
NZ_JAHAVI010000004.1	GCF_024104475.1
NZ_JAHAVJ010000004.1	GCF_024104495.1
NZ_JAHAVK010000003.1	GCF_024104505.1
NZ_JAMKQG010000003.1	GCF_024106275.1
NZ_JANAWG010000001.1	GCF_024213775.1
NZ_CP075562.1	GCF_024399355.1
JAMQYW010000001.1	GCF_024590335.1
JAMQYV010000001.1	GCF_024590345.1
JAMQYY010000001.1	GCF_024590375.1
JAMQYX010000001.1	GCF_024590395.1
JAMQZU010000004.1	GCF_024593025.1
JAMQZZ010000001.1	GCF_024593165.1
JAMRAG010000007.1	GCF_024593255.1
JAMRAH010000003.1	GCF_024593295.1
JAMRAI010000004.1	GCF_024593305.1
JAMRBV010000001.1	GCF_024594035.1
JAMRBX010000004.1	GCF_024594115.1
JAMRBW010000003.1	GCF_024594135.1
JAMRBY010000001.1	GCF_024594155.1
NZ_CP102956.1	GCF_024741435.1
NZ_CP102959.1	GCF_024741495.1
NZ_CP102961.1	GCF_024741535.1
NZ_CP102967.1	GCF_024741615.1
NZ_CP102974.1	GCF_024741715.1
JAKKAG010000004.1	GCF_024897895.1
NZ_JANVGH010000009.1	GCF_024915315.1
NZ_JANVGI010000002.1	GCF_024915335.1
NZ_JANVGL010000005.1	GCF_024915355.1
NZ_JANVGN010000001.1	GCF_024915365.1
NZ_JANVGM010000005.1	GCF_024915415.1
NZ_JANVJM010000012.1	GCF_024916975.1
JANVJO010000005.1	GCF_024916995.1
NZ_JALXXQ010000002.1	GCF_025152445.1
NZ_JAOBSJ010000001.1	GCF_025245565.1
NZ_JAOBSK010000004.1	GCF_025245585.1
NZ_JAOBSN010000005.1	GCF_025245615.1
NZ_JAOBSH010000001.1	GCF_025246035.1
NZ_JAOBSL010000001.1	GCF_025246065.1
NZ_JAOBSM010000001.1	GCF_025246085.1
NZ_JAOBSO010000001.1	GCF_025246105.1
NZ_JAOBSP010000001.1	GCF_025246145.1
NZ_JAKKRF010000051.1	GCF_026191515.1
NZ_JAPDGJ010000001.1	GCF_026226495.1
NZ_CP084480.1	GCF_026427435.1
NZ_CP084434.1	GCF_026427455.1
NZ_CP084437.1	GCF_026427475.1
NZ_CP084440.1	GCF_026427495.1
NZ_CP084443.1	GCF_026427515.1
NZ_CP084444.1	GCF_026427535.1
NZ_JAPMSV010000001.1	GCF_026459925.1
NZ_JAPMSU010000002.1	GCF_026459935.1
NZ_JAPVNL010000001.1	GCF_027272345.1
NZ_JAQFXG010000001.1	GCF_027717445.1
NZ_CP096272.1	GCF_027942255.1
NZ_CP096274.1	GCF_027942275.1
NZ_JAQYUN010000001.1	GCF_028680555.1
NZ_JAQYUO010000001.1	GCF_028680615.1
NZ_JAQYUP010000001.1	GCF_028680635.1
NZ_JARAOZ010000008.1	GCF_028803395.1
NZ_JARAPB010000004.1	GCF_028803405.1
NZ_JARAPA010000006.1	GCF_028803415.1
NZ_JARAPC010000005.1	GCF_028803495.1
NZ_JARAPD010000004.1	GCF_028803575.1
NZ_JARAPG010000006.1	GCF_028803635.1
NZ_JARAPF010000004.1	GCF_028803645.1
NZ_JARAPE010000004.1	GCF_028803655.1
NZ_JARAPH010000001.1	GCF_028803695.1
NZ_JARAPI010000001.1	GCF_028803755.1
NZ_JARAPK010000001.1	GCF_028803835.1
NZ_JARAPJ010000005.1	GCF_028803845.1
NZ_JARAPL010000007.1	GCF_028803875.1
NZ_JARAPM010000004.1	GCF_028803885.1
NZ_JARAPN010000004.1	GCF_028803975.1
NZ_JARAPO010000004.1	GCF_028804035.1
NZ_JARAPR010000001.1	GCF_028804075.1
NZ_JARAPQ010000004.1	GCF_028804125.1
NZ_JARAPS010000002.1	GCF_028804175.1
NZ_JARAPP010000005.1	GCF_028804195.1
NZ_JARAPT010000004.1	GCF_028804235.1
NZ_JARAPV010000004.1	GCF_028804275.1
NZ_JARAPU010000004.1	GCF_028804285.1
NZ_JARAPY010000011.1	GCF_028804355.1
NZ_JARAPW010000004.1	GCF_028804375.1
NZ_JARAPX010000003.1	GCF_028804385.1
NZ_JARAQA010000001.1	GCF_028804475.1
NZ_JARAQB010000001.1	GCF_028804485.1
NZ_JARAPZ010000006.1	GCF_028804515.1
NZ_JARAQC010000001.1	GCF_028804575.1
NZ_JARAQD010000001.1	GCF_028804615.1
NZ_JARAQE010000003.1	GCF_028804675.1
NZ_JARAQF010000001.1	GCF_028804695.1
NZ_JARAQH010000001.1	GCF_028804755.1
NZ_JARAQI010000001.1	GCF_028804765.1
NZ_JARAQG010000001.1	GCF_028804775.1
NZ_JARAQJ010000004.1	GCF_028804915.1
NZ_JARAQK010000001.1	GCF_028804935.1
NZ_JARAQL010000001.1	GCF_028804955.1
NZ_JARAQN010000001.1	GCF_028804975.1
NZ_JARAQM010000001.1	GCF_028804985.1
NZ_JARAQP010000001.1	GCF_028805115.1
NZ_JARAQQ010000001.1	GCF_028805125.1
NZ_JARAQO010000002.1	GCF_028805135.1
NZ_JARAQS010000001.1	GCF_028805215.1
NZ_JARAQR010000004.1	GCF_028805225.1
NZ_JARAQU010000004.1	GCF_028805315.1
NZ_JARAQT010000002.1	GCF_028805325.1
NZ_JARAQV010000006.1	GCF_028805355.1
NZ_JARAQX010000002.1	GCF_028805395.1
NZ_JARAQW010000006.1	GCF_028805425.1
NZ_JARARA010000003.1	GCF_028805495.1
NZ_JARAQY010000004.1	GCF_028805515.1
NZ_JARAQZ010000009.1	GCF_028805525.1
NZ_JARARC010000005.1	GCF_028805615.1
NZ_JARARB010000006.1	GCF_028805665.1
NZ_JARARD010000005.1	GCF_028805675.1
NZ_JARARF010000002.1	GCF_028805715.1
NZ_JARARE010000012.1	GCF_028805745.1
NZ_JARARG010000016.1	GCF_028805855.1
NZ_JARARI010000006.1	GCF_028805875.1
NZ_JARARH010000002.1	GCF_028805885.1
NZ_JARARK010000007.1	GCF_028805925.1
NZ_JARARJ010000006.1	GCF_028805945.1
NZ_JARARL010000003.1	GCF_028806035.1
NZ_JARARM010000006.1	GCF_028806075.1
NZ_JARARN010000012.1	GCF_028806095.1
NZ_JARARP010000011.1	GCF_028806155.1
NZ_JARARO010000038.1	GCF_028806195.1
NZ_JARARR010000010.1	GCF_028806235.1
NZ_JARARQ010000007.1	GCF_028806255.1
NZ_JARARS010000003.1	GCF_028806295.1
NZ_JARARU010000009.1	GCF_028806355.1
NZ_JARARV010000003.1	GCF_028806385.1
NZ_JARARW010000006.1	GCF_028806435.1
NZ_JARART010000013.1	GCF_028806445.1
NZ_JARARX010000032.1	GCF_028806535.1
NZ_JARARY010000002.1	GCF_028806555.1
NZ_JARARZ010000002.1	GCF_028806595.1
NZ_JARASA010000005.1	GCF_028806635.1
NZ_JARASB010000005.1	GCF_028806665.1
NZ_JARASC010000004.1	GCF_028806715.1
NZ_JARDYM010000003.1	GCF_029078465.1
NZ_JARDYN010000004.1	GCF_029078485.1
JARDYO010000004.1	GCF_029078505.1
NZ_JARDYP010000004.1	GCF_029078525.1
NZ_JARDYT010000011.1	GCF_029078545.1
NZ_JARDYQ010000001.1	GCF_029078555.1
NZ_JARDYU010000004.1	GCF_029078585.1
NZ_JARDYR010000004.1	GCF_029078605.1
NZ_JARDYV010000001.1	GCF_029078625.1
NZ_JARDYS010000004.1	GCF_029078665.1
NZ_JARIGI010000001.1	GCF_029269035.1
NZ_JARIGG010000004.1	GCF_029269045.1
NZ_JARIGH010000004.1	GCF_029269055.1
NZ_JARIGJ010000004.1	GCF_029269115.1
JARUBX010000005.1	GCF_029663675.1
JARUEB010000002.1	GCF_029665435.1
JARUGE010000003.1	GCF_029666555.1
JARUGV010000004.1	GCF_029666895.1
NZ_JARZFR010000001.1	GCF_029930445.1
NZ_JARZFP010000002.1	GCF_029930455.1
NZ_JARZFQ010000001.1	GCF_029930535.1
NZ_JARZFE010000003.1	GCF_029930685.1
NZ_JARZEZ010000001.1	GCF_029930755.1
JARZXT010000011.1	GCF_029951485.1
NZ_CP125895.1	GCF_030063965.1
NZ_JASOFG010000002.1	GCF_030212975.1
NZ_JASOVA010000003.1	GCF_030224835.1
NZ_JASOVG010000003.1	GCF_030225045.1
NZ_JASOVY010000004.1	GCF_030225285.1
NZ_JASOZB010000001.1	GCF_030228685.1
NZ_JASPCW010000031.1	GCF_030234055.1
NZ_JAURVG010000004.1	GCF_030646525.1
NZ_JASGBD010000014.1	GCF_030767105.1
NZ_JASGBC010000005.1	GCF_030767115.1
NZ_JAVFYF010000001.1	GCF_030970965.1
NZ_JAVKRS010000001.1	GCF_031462615.1
NZ_JAVKRQ010000001.1	GCF_031462655.1
NZ_JAVKRM010000001.1	GCF_031462735.1
NZ_JAVKRO010000001.1	GCF_031462775.1
NZ_JAVKRU010000001.1	GCF_031462785.1
NZ_JAVKRP010000001.1	GCF_031462795.1
NZ_JAYESL010000001.1	GCF_035040855.1
NZ_JALSEQ010000003.1	GCF_035789175.1
NZ_JAMWTB010000001.1	GCF_035797825.1
NZ_JAZGPH010000001.1	GCF_036421195.1
NZ_JAVRXV010000004.1	GCF_036673015.1
NZ_CP134620.1	GCF_036898235.1
NZ_JBBLTI010000002.1	GCF_037694565.1
NZ_JBBLTQ010000006.1	GCF_037694975.1
NZ_JBBLTR010000004.1	GCF_037695005.1
NZ_JBBLTS010000002.1	GCF_037700005.1
NZ_JBBLTT010000002.1	GCF_037700085.1
NZ_JBBNCG010000003.1	GCF_037991605.1
NZ_JBBNCT010000004.1	GCF_037991825.1
NZ_JBBNDM010000001.1	GCF_037992235.1
NZ_JAYJLR010000001.1	GCF_038404825.1
NZ_JBCGEO010000002.1	GCF_038738095.1
NZ_JBCGEP010000002.1	GCF_038738135.1
NZ_JBCGEQ010000001.1	GCF_038738185.1
NZ_JBCGER010000002.1	GCF_038738265.1
NZ_JBCGEZ010000002.1	GCF_038738635.1
NZ_JBDKWI010000001.1	GCF_039680915.1
NZ_CP155636.1	GCF_039700225.1
NZ_JBEAMF010000007.1	GCF_040062725.1
NZ_JBEAMG010000002.1	GCF_040062735.1
NZ_JBEWAU010000007.1	GCF_040529915.1
NZ_JBFCTH010000001.1	GCF_040705355.1
NZ_JBFEHM010000001.1	GCF_040717915.1
NZ_JBFTBU010000001.1	GCF_041023015.1
NZ_JBFSZM010000001.1	GCF_041024995.1
NZ_JARYIA010000001.1	GCF_041354335.1
NZ_JBHEUB010000015.1	GCF_041922735.1
NZ_JBHETI010000008.1	GCF_041923265.1
NZ_JBHETP010000009.1	GCF_041923285.1
NZ_JBHETK010000006.1	GCF_041923345.1
NZ_JBHETL010000001.1	GCF_041923565.1
NZ_JBHEUV010000001.1	GCF_041923705.1
NZ_JBHETY010000001.1	GCF_041923725.1
NZ_JBHETE010000001.1	GCF_041923745.1
NZ_JBHESY010000009.1	GCF_041923845.1
NZ_JBHESJ010000001.1	GCF_041924165.1
NZ_JBHERR010000009.1	GCF_041924525.1
NZ_JBHERO010000001.1	GCF_041924545.1
NZ_JBHFCR010000001.1	GCF_041925095.1
NZ_JBHFAQ010000002.1	GCF_041926075.1
NZ_JBHOLS010000001.1	GCF_042583665.1
NZ_JAZGRG010000005.1	GCF_042954505.1
NZ_CP048714.1	GCF_043550065.1
NZ_JBIPJO010000012.1	GCF_044003545.1
NZ_JASUAR010000262.1	GCF_044425285.1
NZ_JBJGAI010000006.1	GCF_045032965.1
JAWMYB010000004.1	GCF_046499805.1
JAWMYH010000004.1	GCF_046499905.1
JAWMYQ010000001.1	GCF_046500105.1
NZ_CP123123.1	GCF_046741925.1
NZ_FMNF01000005.1	GCF_900097315.1
NZ_FMNQ01000002.1	GCF_900097335.1
NZ_FMMV01000003.1	GCF_900097495.1
NZ_FMNW01000003.1	GCF_900097595.1
NZ_FMOE01000004.1	GCF_900097615.1
NZ_FMQS01000002.1	GCF_900098345.1
NZ_FMQU01000003.1	GCF_900098355.1
NZ_FMQT01000003.1	GCF_900098365.1
NZ_FMQW01000003.1	GCF_900098375.1
NZ_FMQV01000002.1	GCF_900098385.1
NZ_FMQX01000001.1	GCF_900098395.1
NZ_FMQZ01000003.1	GCF_900098405.1
NZ_FMQY01000003.1	GCF_900098415.1
NZ_FMRA01000002.1	GCF_900098425.1
NZ_FMRB01000003.1	GCF_900098435.1
NZ_FMRD01000003.1	GCF_900098445.1
NZ_FMRE01000002.1	GCF_900098455.1
NZ_FMRC01000004.1	GCF_900098465.1
NZ_FMRF01000002.1	GCF_900098475.1
NZ_FMRG01000004.1	GCF_900098485.1
NZ_FMRI01000003.1	GCF_900098495.1
NZ_FMRH01000002.1	GCF_900098505.1
NZ_FMRK01000003.1	GCF_900098515.1
NZ_FMSA01000002.1	GCF_900098705.1
FMSB01000003.1	GCF_900098715.1
NZ_FQDA01000002.1	GCF_900124665.1
NZ_FQDN01000003.1	GCF_900124785.1
NZ_FQEH01000001.1	GCF_900124985.1
NZ_FQFN01000001.1	GCF_900125325.1
NZ_FQFR01000001.1	GCF_900125345.1
NZ_FQIN01000001.1	GCF_900126095.1
NZ_FQIP01000001.1	GCF_900126115.1
NZ_FQIS01000001.1	GCF_900126155.1
NZ_FQME01000001.1	GCF_900126965.1
NZ_FQMG01000001.1	GCF_900126975.1
NZ_FQMJ01000001.1	GCF_900126995.1
NZ_FQMI01000001.1	GCF_900127005.1
NZ_FQMS01000001.1	GCF_900127025.1
NZ_FQMT01000001.1	GCF_900127035.1
NZ_FQMX01000001.1	GCF_900127065.1
NZ_FQNB01000001.1	GCF_900127115.1
NZ_FQRQ01000002.1	GCF_900128305.1
NZ_FQRW01000001.1	GCF_900128385.1
NZ_FQTG01000001.1	GCF_900128715.1
NZ_FXVL01000001.1	GCF_900183905.1
NZ_OFUT01000048.1	GCF_900250335.1
NZ_OFVJ01000043.1	GCF_900250475.1
NZ_OFVG01000049.1	GCF_900250525.1
NZ_OFVN01000037.1	GCF_900250585.1
NZ_OFWE01000031.1	GCF_900250735.1
NZ_OFZL01000032.1	GCF_900251635.1
NZ_OGAE01000010.1	GCF_900251765.1
NZ_UGZS01000001.1	GCF_900457635.1
NZ_UHBI01000001.1	GCF_900457855.1
NZ_UHCG01000001.1	GCF_900458115.1
NZ_LS483300.1	GCF_900474535.1
NZ_LS483312.1	GCF_900474705.1
NZ_LS483482.1	GCF_900478255.1
NZ_LR134304.1	GCF_900636685.1
NZ_CABFMG010000020.1	GCF_901875495.1
NZ_CATOWO010000004.1	GCF_954773185.1
NZ_CATOXL010000002.1	GCF_954775475.1
NZ_CAXOPE010000001.1	GCF_964211005.1
NZ_CAXOQZ010000001.1	GCF_964211535.1
NZ_CAYADL010000001.1	GCF_964301415.1
NZ_CAYAGZ010000001.1	GCF_964302165.1
NZ_CAYAJC010000002.1	GCF_964302675.1
NZ_CAYAJO010000003.1	GCF_964302885.1
NZ_CAYAKQ010000001.1	GCF_964303195.1
NZ_CAYANN010000002.1	GCF_964303895.1
